# Examining the relationships between phenotypic plasticity and local environments with genomic structural equation models

**DOI:** 10.1101/2019.12.11.873257

**Authors:** Malachy T. Campbell, Haipeng Yu, Mehdi Momen, Gota Morota

**Author notes:** **Corresponding Author:** Malachy T. Campbell, 417 Bradfield Hall, Cornell University, Ithaca, New York 14853.

## Abstract

Environmental association analyses (EAA) seek to identify genetic variants associated with local adaptation by regressing local environmental conditions at collection sites on genome-wide polymorphisms. The rationale is that environmental conditions impose selective pressure on trait(s), and these traits are regulated in part by variation at a genomic level. Here, we present an alternative multivariate genomic approach that can be utilized when both phenotypic and environmental data are available for the population. This framework utilizes Bayesian networks (BN) to elucidate interdependancies between local environmental conditions and empirical phenotypes, and jointly estimates the direct and indirect genetic covariances between empirical phenotypes and environmental conditions using a mixed-effects structural equation model (SEM). Direct genomic covariance between empirical phenotypes and environmental conditions may provide insight into whether QTL that affect adaptation to an environmental gradient also affects the observed phenotype. To demonstrate the utility of this approach, we leveraged two existing datasets consisting of 55 climate variables for 1,130 *Arabidopsis* accessions and empirical phenotypes for fitness and phenology collected on 515 accessions in two common garden locations in Europe. BN showed that plasticity for fitness and phenology was highly dependant on local environmental conditions. Moreover, genomic SEM revealed relatively high positive genomic correlation between plasticity in fitness and environmental variables that describe the favorability of the local environment for plant growth, indicating the presence of common QTL or independent QTL that are tightly linked. We believe the frameworks presented in this manuscript can provide new insights into the genetic basis of local adaptation.
