## Supplementary material for "Examining the relationships between phenotypic plasticity and local environments with genomic structural equation models": FileS2

### Sheet: FileS3
Latent Factor	Manifest Variable	Description of Manifest Variable	CFA Loading	Latent Factor Description
MR1	CO_Sum	Carbon monoxide levels in summer	0.880227	Composite of temperature in spring and NDVI.
MR1	CO_Spr	Carbon monoxide levels in spring	0.733843	Composite of temperature in spring and NDVI.
MR1	CHELSA_Interann_Temp	Interannual variability in temperature	0.674228	Composite of temperature in spring and NDVI.
MR1	SMN_Spr	Smoothed mean NDVI in spring	-0.525698	Composite of temperature in spring and NDVI.
MR1	BLDFIE	Soil bulk density	-0.667099	Composite of temperature in spring and NDVI.
MR1	CHELSA_Tmax_Spr	Maximum temperature in spring	-0.670122	Composite of temperature in spring and NDVI.
MR1	SMT_Spr	Smoothed mean temperature in spring	-0.757876	Composite of temperature in spring and NDVI.
MR2	CRU_Wet_Sum	Frequency of wet days in summer	0.885805	Indication of how cloudy and wet the local environment is in spring and summer.
MR2	CRU_Cld_Sum	Frequency of cold days in summer	0.870035	Indication of how cloudy and wet the local environment is in spring and summer.
MR2	CHELSA_BIO17	Precipitation of driest quarter	0.843526	Indication of how cloudy and wet the local environment is in spring and summer.
MR2	GPCC_Sum	Summer precipitation	0.742943	Indication of how cloudy and wet the local environment is in spring and summer.
MR2	O3_Sum	Ozone concentrations in summer	0.73938	Indication of how cloudy and wet the local environment is in spring and summer.
MR2	CRU_Wet_Spr	Frequency of wet days in spring	0.736838	Indication of how cloudy and wet the local environment is in spring and summer.
MR2	CRU_Cld_Spr	Frequency of cold days in spring	0.700037	Indication of how cloudy and wet the local environment is in spring and summer.
MR2	NO2_Spr	Nitrogen dionoxide levels in summer	0.544849	Indication of how cloudy and wet the local environment is in spring and summer.
MR2	WC2_BIO15	Precipitation seasonality (coefficient of variation in annual temperature)	-0.639414	Indication of how cloudy and wet the local environment is in spring and summer.
MR2	Net_rad_Sum	Net radiation in summer	-0.697131	Indication of how cloudy and wet the local environment is in spring and summer.
MR2	SMT_Sum	Smoothed mean temperature in summer	-0.761326	Indication of how cloudy and wet the local environment is in spring and summer.
MR2	WB_DNI	Direct normal irradiation	-0.831835	Indication of how cloudy and wet the local environment is in spring and summer.
MR3	CHELSA_BIO2	Diurnal temperature range	0.873096	Variability in stored water throughout the year and diurnal temperature.
MR3	CRU_Dtr_Spr	Diurnal temperature range in spring	0.856014	Variability in stored water throughout the year and diurnal temperature.
MR3	WC2_BIO2	Diurnal temperature range	0.775609	Variability in stored water throughout the year and diurnal temperature.
MR3	WEA_Spr	Water equivalent anomoly in spring	0.699277	Variability in stored water throughout the year and diurnal temperature.
MR3	Dist2Coast	Distance to coast	0.689255	Variability in stored water throughout the year and diurnal temperature.
MR4	CRUVap_Sum	Water vapor pressure in summer	0.829501	Composite of temperature and atmospheric water content.
MR4	CRU_Tmn_Sum	Monthly average daily minimum temperature in summer	0.802099	Composite of temperature and atmospheric water content.
MR4	Prec_water_Spr	Total precipitable water (water vapor) in spring	0.795223	Composite of temperature and atmospheric water content.
MR4	Prec_water_Sum	Total precipitable water (water vapor) in summer	0.766385	Composite of temperature and atmospheric water content.
MR4	CRU_Vap_Spr	Water vapor pressure in spring	0.751893	Composite of temperature and atmospheric water content.
MR4	WC2_WVP_Sum	Water vapor pressure in summer	0.750966	Composite of temperature and atmospheric water content.
MR4	CHELSA_Tmin_Spr	Minimum temperature in spring	0.69822	Composite of temperature and atmospheric water content.
MR4	SuitAg	Suitability for agriculture	0.555041	Composite of temperature and atmospheric water content.
MR4	CRU_Frs_Spr	Frequency of frost days in spring	-0.634639	Composite of temperature and atmospheric water content.
MR5	LAI_Sum	Leaf area index in summer	0.939361	Vegetative productivity of the local environment.
MR5	GPP_Sum	Gross primary producivity in summer	0.905328	Vegetative productivity of the local environment.
MR5	NPP_Sum	Net primary producivity in summer	0.814165	Vegetative productivity of the local environment.
MR5	ET	Global evapotranspiration	0.745759	Vegetative productivity of the local environment.
MR5	SMN_Sum	Smoothed mean NDVI in ssummer	0.7357	Vegetative productivity of the local environment.
MR5	NDVI_Spr	NDVI in spring	0.643168	Vegetative productivity of the local environment.
MR6	TCI_Spr	Temperature condition index in spring	0.923396	Composite of temperaure condition indices. Indicates the potential of temperature to influence plant health.
MR6	TCI_Sum	Temperature condition index in summer	0.884961	Composite of temperaure condition indices. Indicates the potential of temperature to influence plant health.
MR7	VHI_Spr	Vegetative health index in spring	0.815646	Composite of indices describing health of local vegetation.
MR7	VCI_Spr	Vegetative condition index in spring	0.733674	Composite of indices describing health of local vegetation.
MR7	VCI_Sum	Vegetative condition index in summer	0.70674	Composite of indices describing health of local vegetation.
MR8	CHELSA_BIO8	Temperature of wettest quarter	0.871207	Composite of temperature of wettest quarter, precipitation in winter.
MR8	WC2_BIO8	Temperature of wettest quarter	0.788277	Composite of temperature of wettest quarter, precipitation in winter.
MR8	HWSD_Topsoil_ref_bulk_dens	Bulk density of topsoil	0.535212	Composite of temperature of wettest quarter, precipitation in winter.
MR8	CHELSA_BIO3	Isothermality	-0.60203	Composite of temperature of wettest quarter, precipitation in winter.
MR8	WC2_BIO19	Precipitation of coolest quarter	-0.758553	Composite of temperature of wettest quarter, precipitation in winter.
MR9	CHELSA_BIO13	Precipitation of wettest month	0.957655	Precipitation and precipitation interannual variability.
MR9	CHELSA_Interann_pre	Interannual variability in precipitation	0.929385	Precipitation and precipitation interannual variability.
MR9	CHELSA_Pre_Spr	Precipitation in spring	0.866896	Precipitation and precipitation interannual variability.
MR10	SS_pH	Subsoil pH	0.848097	Soil Ph and sand content.
MR10	IGBP_DIS_Soil_pH	Soil Ph	0.703577	Soil Ph and sand content.
MR10	HWSD_Topsoil_sand_fraction	Sand content in topsoil	-0.735225	Soil Ph and sand content.
